# Opposing transcription factors MYCL and HEY1 mediate the Notch-dependent airway stem cell fate decision

**DOI:** 10.1101/2022.10.05.511009

**Authors:** Lauren E. Byrnes, Rachel Deleon, Jeremy F. Reiter, Semil P. Choksi

**Affiliations:** Department of Biochemistry and Biophysics, Cardiovascular Research Institute, University of California, San Francisco, CA 94158, USA; Chan Zuckerberg Biohub, San Francisco, CA 94158, USA

**Keywords:** Basal stem cell, multiciliated cell, secretory cell, differentiation, cell fate, transcriptional regulation

## Abstract

Tissue function depends on the relative proportions of multiple cell types. In the airway, basal stem cells differentiate into both multiciliated and secretory cells, which together protect the lungs from inhaled pathogens and particulates. To define how airway stem cells differentiate, we mapped differentiation trajectories using single-cell mRNA sequencing (scRNA-seq) and identified a transitional intermediate cell state in between basal stem cells and differentiated cells. These intermediate cells induce different gene expression programs that precede differentiation into either multiciliated or secretory cells. For example, we found that within the intermediate cell population, multiciliated cell precursors express *Mycl*, encoding a MYC-family transcription factor, and secretory cell precursors express *Hey1*, encoding a transcriptional repressor. We also found that Notch signaling acts on intermediate cells to repress *Mycl* and induce *Hey1*. We further show MYCL expression is sufficient to drive multiciliated cell fate, whereas HEY1 expression is sufficient to repress multiciliated cell fate. Using CUT&RUN, we made the surprising observation that MYCL and HEY1 bind to many of the same regulatory elements near genes encoding early regulators of multiciliated cell differentiation. We conclude that intermediate cells receiving Notch signals induce HEY1 to repress the multiciliated cell fate and become secretory cells, while intermediate cells not receiving Notch signals induce MYCL to promote the multiciliated cell fate. These experiments reveal that during airway stem cell differentiation Notch signaling balances the production of two different cell types by regulating the functions of two opposing transcription factors, MYCL and HEY1.
