## Supplementary material for "Opposing transcription factors MYCL and HEY1 mediate the Notch-dependent airway stem cell fate decision": Resource Table

### Sheet: Sheet1
Reagent or Resource	Source	Identifier
Antibodies			Dilution
Mouse aTUBAc	Sigma-Aldrich	T6793	1:500
Rabbit FGFR1OP (CEP43)	Proteintech	11343-1-AP	1:500
Rat MYB	Abcam	ab169111	1:200
Mouse FOXJ1	Thermo Fisher	14-9965-82	1:200
Goat CDH1	R&D	AF748	1:500
Goat GFP	Rockland	600-101-215	1:500
Fluorescent stains			Dilution
Hoechst 33342	Thermo Fisher	H21492	1:500
Phalloidin-AlexaFluor647	Invitrogen	A22287	1:500
Opal dye 750	Perkin Elmer	FP1488001KT	1:750
Opal dye 620	Perkin Elmer	FP1495001KT	1:750
RNA-FISH Probes (RNAScope)
Foxj1	Advanced Cell Diagnostics, Inc	317091
Gmnc	Advanced Cell Diagnostics, Inc	510421
Hey1	Advanced Cell Diagnostics, Inc	319021
Mcidas	Advanced Cell Diagnostics, Inc	510401
Mycl	Advanced Cell Diagnostics, Inc	552711
Pigr	Advanced Cell Diagnostics, Inc	552591
Scgb1a1	Advanced Cell Diagnostics, Inc	420351
Trp63	Advanced Cell Diagnostics, Inc	464591
Plasmids
Plasmid Name	Available from
NLS-GFP-Lenti	Addgene (to be submitted)
MYCL-GFP-Lenti	Addgene (to be submitted)
HEY1-GFP-Lenti	Addgene (to be submitted)
MCIDAS-GFP-Lenti	Addgene (to be submitted)
GFP-N1ICD-Lenti	Addgene (to be submitted)
CRISPR sgRNA
sgRNA name	Sequence
Mcidas_sgRNA_1	ACAUCAAAGAGGAUGAAUCU
Gmnc_sgRNA_1	CAAGAUCAGUAUUUUGUAGG
NonTarget_sgRNA_1	GCACUACCAGAGCUAACUCA
CRISPR KO gDNA Primers
Primer name	Sequence
Mcidas_Mmus_Crispr_Fwd	AAGCACATCTCAGCCATTACAC
Mcidas_Mmus_Crispr_Rev	ATGGCTTGGTCTTTAGTGCTTC
Gmnc_Mmus_Crispr_Fwd	AAAGGCCTTAGGTAGTACAGGG
Gmnc_Mmus_Crispr_Rev	ACCCCAAAGTTACTCCAGGAAT
qPCR primers
Primer name	Sequence
Actb_qPCR_Fwd	CCACACCTTCTACAATGAGCTG
Actb_qPCR_Rev	TACATGGCTGGGGTGTTGAAG
Ccno_qPCR_Fwd	TGTGTCTGACCGTGAATACTCT
Ccno_qPCR_Rev	CAGGAGCTGTTTCAAGCGAGG
Foxj1_qPCR_Rev	AAGGTTAAATTGCTCCACGTGG
Foxj1_qPCR_Fwd	CCCTAGGCCCCTGTCTATACTA
Gmnc_qPCR_Fwd	GACCTACACAAGTGCACAAGTT
Gmnc_qPCR_Rev	CAAGTGGTTTCCTAGCCTAACG
Hey1_qPCR_Fwd	GATCACCTGAAAATGCTGCACA
Hey1_qPCR_Rev	CGAGTCCTTCAATGATGCTCAG
Hprt1_qPCR_Fwd	CATAACCTGGTTCATCATCGC
Hprt1_qPCR_Rev	TCCTCCTCAGACCGCTTTT
Mcidas_qPCR_Fwd	AGAGTACACCTACCTCCTAGCT
Mcidas_qPCR_Rev	AAGTTGTTTCCGGAGTTTTGGT
Mycl_qPCR_Fwd	CGAAACCCAATTCTCCCTCTTC
Mycl_qPCR_Rev	CAGACCCCAAATCTCCTCAGTA
Rplp0_qPCR_Fwd	TATAACCCTGAAGTGCTCGACA
Rplp0_qPCR_Rev	GCGCTTGTACCCATTGATGAT
Critical Kits and Reagents
Chromium Single Cell 3’ Reagent kit	10X Genomics	PN-1000075
Chromium Next GEM Single Cell 3’ Reagents kit	10X Genomics	PN-1000128
PowerUpTM SYBRTM Green Master Mix	Applied Biosystems	A25742
iScript cDNA synthesis kit	BioRad	1708890
RNeasy Mini Kit (250)	Qiagen	74106
RNAscope Multiplex Fluorensence Reagent kit v2	Advanced Cell Diagnostics, Inc	323100
Protein A/G-MNase fusion protein	Addgene	123461
ConcavalinA beads	Bangs Laboratories	BP531
High sensitivity D5000 ScreenTape	Agilent	5067-5593
Mouse strains
Wild type (C57BL/6J)
Rosa-tdTomato (Gt(ROSA)26Sortm14(CAG-tdTomato)Hze)	The Jackson Laboratory	Jax stock 000664
Foxj-Cre (Foxj1tm1.1(cre/ERT2/GFP)Htg)	The Jackson Laboratory	Jax stock 007914
Software and algorithms
Prism 9	GraphPad Software	www.graphpad.com
R Studio	Rstudio	https://rstudio.com/products/rstudio/download/
R	The R Foundation	https://cran.r-project.org/mirrors.html
FIJI	Schindelin et al., 2012	https://imagej.net/Fiji
Seurat	Stuart T, et al. Cell. 2019. PMID: 31178118	https://satijalab.org/seurat/
Monocle3	Cao J. PMID: 30787437)	https://cole-trapnell-lab.github.io/monocle3/
SoupX	Young. M. D et al. PMID: 33367645	https://github.com/constantAmateur/SoupX
Slingshot	Street K. PMID: 29914354	https://bioconductor.org/packages/release/bioc/html/slingshot.html
Condiments	Bézieux HR d., bioRxiv 2021.03.09.433671	https://www.bioconductor.org/packages/release/bioc/html/condiments.html
Scrublet	Wolock et al. S. L, PMID: 30954476	https://github.com/swolock/scrublet
MACS2	Zhang Y. PMID: 18798982	https://pypi.org/project/MACS2/
MAGIC	Dijk D. v. PMID: 29961576	https://github.com/KrishnaswamyLab/MAGIC
ChIPseeker	Yu G. PMID: 25765347	https://bioconductor.org/packages/release/bioc/html/ChIPseeker.html
CUT&RUN Tools	Zhu Q. PMID: 31500663	https://bitbucket.org/qzhudfci/cutruntools/src/master/
CUT&TAG analysis	Zheng. Y	https://www.protocols.io/view/cut-amp-tag-data-processing-and-analysis-tutorial-e6nvw93x7gmk/v1
ICE Analysis	Synthego	https://ice.synthego.com/
trimmomatic	Bolger AM. PMID: 24695404	http://www.usadellab.org/cms/?page=trimmomatic
bowtie2	Langmead B. 22388286	https://bowtie-bio.sourceforge.net/bowtie2/index.shtml
