## Supplemental Table 3 for "Opposing transcription factors MYCL and HEY1 mediate the Notch-dependent airway stem cell fate decision"

	Mycl	Hey1
Mycl	1	-0.04730726
Myb	0.430784559	-0.045558963
Pnpla2	0.319978718	0.043584775
Ranbp1	0.299742764	-0.057115565
Gmnc	0.282693534	-0.024927911
Rif1	0.258377856	-0.008579091
Pidd1	0.257936361	-0.020277035
Cdt1	0.25753548	-0.040134654
Slbp	0.246527005	-0.049003721
Cdkn1a	0.228305286	-0.084690064
E2f7	0.228281158	-0.011639513
Ccno	0.226950134	-0.040952563
Clic1	0.224043721	0.025148589
Prdx6	0.216253849	0.078820027
Nhp2	0.21518921	-0.045386844
Bpgm	0.213145013	0.010505736
Sec11c	0.212579025	0.089059909
Csrp2	0.21058246	0.02257678
Paqr4	0.205624015	0.011399003
Dtl	0.203884477	-0.006329917
Nme1	0.194733876	-0.014659554
Mcm3	0.192640389	-0.022696274
Srsf7	0.192503441	-0.00625499
A2ml1	0.19087481	0.066999049
Lig1	0.188106356	-0.038954652
Wfdc2	0.187367159	0.012791089
Nop58	0.183439749	-0.068327948
Ran	0.181734484	-0.07707692
Hspd1	0.180800726	-0.030911995
Eif4a1	0.178041716	-0.057134421
Gsto1	0.176144726	0.065896548
Hspa8	0.175838595	0.009024778
Cdk1	0.173823995	-0.014252924
Trit1	0.171350112	-0.011015579
Aes	0.171312193	0.041386963
Tmprss4	0.170156808	0.06656252
Acsm1	0.169253093	0.063987301
Tuba1b	0.167470103	0.008440906
Nop56	0.165413217	-0.052161928
Tfrc	0.162352201	0.037566407
Srsf10	0.161222886	0.004949564
Hspa9	0.160986971	-0.027491329
Timm10	0.160855507	-0.037453886
Trmt2a	0.160377175	-0.002105454
Eif5a	0.15700322	-0.065513777
Wdr76	0.156157573	-0.019862719
Tmem54	0.155826173	0.009142024
Lhfpl2	0.155667322	-0.000968981
Gnl3	0.154863046	-0.06841987
Acadl	0.152969756	0.018830262
Hey1	-0.04730726	1
Scgb3a2	0.070587979	0.239360744
Pon1	-0.000357114	0.238175546
Hp	0.060407213	0.228524235
Agr2	0.078628221	0.215812331
Bsg	0.091326007	0.207199989
Por	0.093905822	0.198049546
Wfdc1	-0.032345943	0.181547721
Plin2	0.011079999	0.179064575
Sec23b	0.069289832	0.177628476
Scgb3a1	0.017566413	0.174716002
AU021092	0.063536364	0.174385084
Lcn2	0.063813694	0.170459977
Scd1	0.011632512	0.165163009
Cyp1b1	0.020800266	0.162621903
